# Transcriptional Profiling and Genetic Analysis of a Cystic Fibrosis Airway-Relevant Model Shows Asymmetric Responses to Growth in a Polymicrobial Community

**DOI:** 10.1101/2023.05.24.542191

**Authors:** Christopher A. Kesthely, Rendi R. Rogers, Bassam El Hafi, Fabrice Jean-Pierre, George A. O’Toole

**Author notes:** To whom correspondence should be addressed Department of Microbiology and Immunology Geisel School of Medicine at Dartmouth, Rm. 202 Remsen Building, 66 North College Street, Hanover, NH, 03755.

## Abstract

Bacterial infections in the lungs of persons with cystic fibrosis are typically composed of multispecies biofilm-like communities, which modulate clinically relevant phenotypes that cannot be explained in the context of a single species culture. Most analyses to-date provide a picture of the transcriptional responses of individual pathogens, however, there is relatively little data describing the transcriptional landscape of clinically-relevant multispecies communities. Harnessing a previously described cystic fibrosis-relevant, polymicrobial community model consisting of *Pseudomonas aeruginosa, Staphylococcus aureus, Streptococcus sanguinis* and *Prevotella melaninogenica*, we performed an RNA-Seq analysis to elucidate the transcriptional profiles of the community grown in artificial sputum medium (ASM) as compared to growth in monoculture, without mucin, and in fresh medium supplemented with tobramycin. We provide evidence that, although the transcriptional profile of *P. aeruginosa* is community agnostic, the transcriptomes of *S. aureus* and *S. sanguinis* are community aware. Furthermore, *P. aeruginosa* and *P. melaninogenica* are transcriptionally sensitive to the presence of mucin in ASM, whereas *S. aureus* and *S. sanguinis* largely do not alter their transcriptional profiles in the presence of mucin when grown in a community. Only *P. aeruginosa* shows a robust response to tobramycin. Genetic studies of mutants altered in community-specific growth provide complementary data regarding how these microbes adapt to a community context.

**Importance:** Polymicrobial infections constitute the majority of infections in the cystic fibrosis (CF) airway, but their study has largely been neglected in a laboratory setting. Our lab previously reported a polymicrobial community that can explain clinical outcomes in the lungs of persons with CF. Here we obtain transcriptional profiles of the community versus monocultures to provide transcriptional information about how this model community responds to CF-related growth conditions and perturbations. Genetic studies provide complementary functional outputs to assess how the microbes adapt to life in a community.
