## Supplemental Table 5 for "Transcriptional Profiling and Genetic Analysis of a Cystic Fibrosis Airway-Relevant Model Shows Asymmetric Responses to Growth in a Polymicrobial Community"

### Sheet: Cover Page
Table S5: Most variably expressed genes in each bacterial genus.
Sheet 2 (P. aeruginosa): List of 50 most variably expressed genes in P. aeruginosa.
Sheet 3 (S. aureus): List of 50 most variably expressed genes in S. aureus.
Sheet 4 (S. sanguinis): List of 50 most variably expressed genes in S. sanguinis.
Sheet 5 (P. melaninogenica): List of 50 most variably expressed genes in P. melaninogenica.

### Sheet: P. aeruginosa
locus_tag	old_locus_tag
PA14_RS18645	PA14_45940
PA14_RS20030	PA14_49310
PA14_RS18655	PA14_45960
PA14_RS04205	PA14_10380
PA14_RS21610	PA14_53070
PA14_RS09050	PA14_22350
PA14_RS29455	PA14_72370
PA14_RS29450	PA14_72360
PA14_RS04780	PA14_11810
PA14_RS04200	PA14_10370
PA14_RS04245	PA14_10540
PA14_RS14445	PA14_35520
PA14_RS05385	PA14_13380
PA14_RS04250	PA14_10550
PA14_RS14450	PA14_35530
PA14_RS05390	PA14_13390
PA14_RS20905	PA14_51420
PA14_RS21605	PA14_53050
PA14_RS12095	PA14_29640
PA14_RS15700	PA14_38640
PA14_RS20910	PA14_51430
PA14_RS09305	PA14_22980
PA14_RS15705	PA14_38660
PA14_RS04195	PA14_10360
PA14_RS23130	PA14_56750
PA14_RS10045	PA14_24790
PA14_RS21500	PA14_52800
PA14_RS31415	PA14_34610
PA14_RS05380	PA14_13370
PA14_RS23135	PA14_56770
PA14_RS09045	PA14_22340
PA14_RS20900	PA14_51410
PA14_RS30125	PA14_13360
PA14_RS20895	PA14_51390
PA14_RS29390	PA14_72180
PA14_RS05280	PA14_13130
PA14_RS06505	PA14_16250
PA14_RS05285	PA14_13140
PA14_RS18025	PA14_44360
PA14_RS14440	PA14_35500
PA14_RS18015	PA14_44350
PA14_RS20890	PA14_51380
PA14_RS04255	PA14_10560
PA14_RS29395	PA14_72200
PA14_RS07890	PA14_19690
PA14_RS17225	PA14_42450
PA14_RS29385	PA14_72170
PA14_RS17220	PA14_42440
PA14_RS07885	PA14_19680
PA14_RS20025	PA14_49300

### Sheet: S. aureus
locus_tag	old_locus_tag
NWMN_RS14790	NWMN_2578
NWMN_RS14555	NWMN_2533
NWMN_RS14550	NWMN_2532
NWMN_RS14560	NWMN_2534
NWMN_RS06150	NWMN_2620
NWMN_RS14785	NWMN_2577
NWMN_RS04600	NWMN_0813
NWMN_RS14780	NWMN_2576
NWMN_RS14545	NWMN_2531
NWMN_RS14775	NWMN_2575
NWMN_RS14770	NWMN_2574
NWMN_RS14540	NWMN_2530
NWMN_RS06145	NWMN_1084
NWMN_RS15695	NWMN_2619
NWMN_RS15690	NWMN_2618
NWMN_RS15990	0
NWMN_RS04695	NWMN_0832
NWMN_RS14765	NWMN_2573
NWMN_RS04690	NWMN_0831
NWMN_RS14760	NWMN_2572
NWMN_RS04605	NWMN_0814
NWMN_RS02360	NWMN_0418
NWMN_RS15125	NWMN_2617
NWMN_RS00890	NWMN_0163
NWMN_RS09860	NWMN_1750
NWMN_RS13380	NWMN_2325
NWMN_RS05770	NWMN_1018
NWMN_RS15685	NWMN_2616
NWMN_RS13025	NWMN_2262
NWMN_RS02060	NWMN_0364
NWMN_RS02365	NWMN_0419
NWMN_RS09855	NWMN_1749
NWMN_RS13815	NWMN_2402
NWMN_RS00315	NWMN_0055
NWMN_RS10220	NWMN_1789
NWMN_RS13020	NWMN_2261
NWMN_RS03430	NWMN_0602
NWMN_RS13315	0
NWMN_RS05775	NWMN_1019
NWMN_RS10225	NWMN_1790
NWMN_RS05750	NWMN_1015
NWMN_RS14400	NWMN_2510
NWMN_RS13870	NWMN_2412
NWMN_RS13385	NWMN_2326
NWMN_RS05745	NWMN_1014
NWMN_RS13625	NWMN_2364
NWMN_RS13810	NWMN_2401
NWMN_RS05800	NWMN_1024
NWMN_RS10245	NWMN_1793
NWMN_RS11830	NWMN_2049

### Sheet: S. sanguinis
locus_tag	old_locus_tag
SSA_RS09505	SSA_2453
SSA_RS03455	SSA_0683
SSA_RS11170	SSA_2283
SSA_RS09700	0
SSA_RS03635	SSA_0721
SSA_RS08920	SSA_2465
SSA_RS00810	SSA_2439
SSA_RS09465	SSA_1939
SSA_RS00805	SSA_2438
SSA_RS00815	SSA_2440
SSA_RS00145	SSA_2423
SSA_RS00170	SSA_2428
SSA_RS08965	SSA_2456
SSA_RS05815	SSA_1185
SSA_RS00780	SSA_2433
SSA_RS04555	SSA_0918
SSA_RS05545	SSA_1127
SSA_RS05445	SSA_1105
SSA_RS00165	SSA_2427
SSA_RS00105	SSA_2415
SSA_RS00835	SSA_2444
SSA_RS01985	SSA_0375
SSA_RS00130	SSA_2420
SSA_RS05230	SSA_1061
SSA_RS04550	SSA_0917
SSA_RS00135	SSA_2421
SSA_RS06010	SSA_2468
SSA_RS03265	SSA_0644
SSA_RS01445	SSA_0259
SSA_RS09750	SSA_1992
SSA_RS03915	SSA_0783
SSA_RS08940	SSA_2461
SSA_RS00790	SSA_2435
SSA_RS00180	SSA_2430
SSA_RS07890	SSA_1614
SSA_RS01285	SSA_0230
SSA_RS07360	SSA_1504
SSA_RS09375	SSA_1920
SSA_RS04090	SSA_0819
SSA_RS10205	SSA_2082
SSA_RS09575	SSA_1956
SSA_RS00200	SSA_0019
SSA_RS10740	SSA_2194
SSA_RS09825	SSA_2007
SSA_RS03860	SSA_0772
SSA_RS00795	SSA_2436
SSA_RS05655	SSA_1150
SSA_RS09820	SSA_2006
SSA_RS08935	SSA_2462
SSA_RS01310	SSA_0234

### Sheet: P. melaninogenica
locus_tag	old_locus_tag
HMPREF0659_RS01510	HMPREF0659_A5295
HMPREF0659_RS07730	HMPREF0659_A6535
HMPREF0659_RS01515	HMPREF0659_A5296
HMPREF0659_RS02655	HMPREF0659_A5521
HMPREF0659_RS01520	HMPREF0659_A5297
HMPREF0659_RS01505	HMPREF0659_A5294
HMPREF0659_RS01525	HMPREF0659_A5298
HMPREF0659_RS08865	HMPREF0659_A6758
HMPREF0659_RS10395	HMPREF0659_A7060
HMPREF0659_RS04700	HMPREF0659_A5942
HMPREF0659_RS01965	HMPREF0659_A5383
HMPREF0659_RS03550	HMPREF0659_A5710
HMPREF0659_RS01495	HMPREF0659_A5292
HMPREF0659_RS12885	HMPREF0659_A6024
HMPREF0659_RS11750	HMPREF0659_A7322
HMPREF0659_RS00595	HMPREF0659_A5116
HMPREF0659_RS05585	HMPREF0659_A6111
HMPREF0659_RS08355	HMPREF0659_A6658
HMPREF0659_RS07805	HMPREF0659_A6550
HMPREF0659_RS01740	HMPREF0659_A5342
HMPREF0659_RS01670	HMPREF0659_A5328
HMPREF0659_RS11370	HMPREF0659_A7253
HMPREF0659_RS00500	HMPREF0659_A5097
HMPREF0659_RS01665	HMPREF0659_A5327
HMPREF0659_RS01715	HMPREF0659_A5337
HMPREF0659_RS05975	HMPREF0659_A6187
HMPREF0659_RS01020	HMPREF0659_A5200
HMPREF0659_RS08445	HMPREF0659_A6676
HMPREF0659_RS01285	HMPREF0659_A5253
HMPREF0659_RS00945	HMPREF0659_A5187
HMPREF0659_RS05985	HMPREF0659_A6189
HMPREF0659_RS01635	HMPREF0659_A5321
HMPREF0659_RS01530	HMPREF0659_A5299
HMPREF0659_RS08120	HMPREF0659_A6613
HMPREF0659_RS01600	HMPREF0659_A5314
HMPREF0659_RS01720	HMPREF0659_A5338
HMPREF0659_RS03650	HMPREF0659_A5735
HMPREF0659_RS02080	HMPREF0659_A5406
HMPREF0659_RS09680	HMPREF0659_A6923
HMPREF0659_RS00025	HMPREF0659_A5004
HMPREF0659_RS10535	HMPREF0659_A7088
HMPREF0659_RS01680	HMPREF0659_A5330
HMPREF0659_RS07495	HMPREF0659_A6491
HMPREF0659_RS02085	HMPREF0659_A5407
HMPREF0659_RS00605	HMPREF0659_A5118
HMPREF0659_RS01465	HMPREF0659_A5286
HMPREF0659_RS04905	HMPREF0659_A5979
HMPREF0659_RS08665	HMPREF0659_A6719
HMPREF0659_RS01710	HMPREF0659_A5336
HMPREF0659_RS02450	HMPREF0659_A5481
