## Supplemental Table 6 for "Transcriptional Profiling and Genetic Analysis of a Cystic Fibrosis Airway-Relevant Model Shows Asymmetric Responses to Growth in a Polymicrobial Community"

### Sheet: Cover Page
Table S6. Gene lists from Venn diagrams for genes differentially expressed upon the addition of fresh medium in P. aeruginosa.
This table shows the list of genes that are differentially regulated in P. aeruginosa upon the addition of fresh medium or fresh medium with tobramycin.
Sheet 2 (Upregulated): List of upregulated genes present in the Venn diagram.
Sheet 3 (Downregulated): List of downregulated genes present in the Venn diagram.

### Sheet: Upregulated
full_gene_list	Mix_swap ∩ Mix_ΔlasR_swap ∩ Mix_ΔlasR_tob ∩ Mix_tob	Mix_swap ∩ Mix_ΔlasR_tob ∩ Mix_tob	Mix_ΔlasR_swap ∩ Mix_ΔlasR_tob ∩ Mix_tob	Mix_swap ∩ Mix_ΔlasR_swap	Mix_ΔlasR_tob ∩ Mix_tob	Mix_swap	Mix_ΔlasR_swap
PA14_RS00665	PA14_RS00665	PA14_RS10605	PA14_RS01660	PA14_RS07205	PA14_RS00690	PA14_RS17960	PA14_RS00895
PA14_RS00670	PA14_RS00670	PA14_RS11070	PA14_RS09385	PA14_RS07925	PA14_RS00695	PA14_RS23080	PA14_RS01010
PA14_RS01000	PA14_RS01000	PA14_RS15260	PA14_RS15925	PA14_RS11380	PA14_RS02380		PA14_RS01020
PA14_RS01005	PA14_RS01005	PA14_RS17955	PA14_RS30665	PA14_RS15065	PA14_RS02790		PA14_RS02755
PA14_RS01490	PA14_RS01490	PA14_RS30675	PA14_RS18070	PA14_RS18050	PA14_RS02815		PA14_RS02845
PA14_RS02370	PA14_RS02370	PA14_RS18720	PA14_RS19425	PA14_RS18055	PA14_RS02835		PA14_RS05530
PA14_RS05230	PA14_RS05230		PA14_RS19585	PA14_RS18060	PA14_RS03015		PA14_RS08405
PA14_RS05990	PA14_RS05990		PA14_RS22585	PA14_RS18475	PA14_RS03055		PA14_RS12510
PA14_RS07825	PA14_RS07825		PA14_RS23650	PA14_RS23055	PA14_RS03745		PA14_RS13165
PA14_RS07885	PA14_RS07885		PA14_RS29275	PA14_RS23785	PA14_RS03750		PA14_RS15060
PA14_RS07890	PA14_RS07890			PA14_RS26445	PA14_RS03755		PA14_RS15070
PA14_RS08380	PA14_RS08380			PA14_RS27790	PA14_RS03925		PA14_RS15075
PA14_RS08565	PA14_RS08565			PA14_RS27795	PA14_RS03950		PA14_RS15080
PA14_RS10600	PA14_RS10600			PA14_RS27855	PA14_RS03955		PA14_RS15085
PA14_RS10665	PA14_RS10665				PA14_RS03960		PA14_RS24375
PA14_RS11000	PA14_RS11000				PA14_RS03965		PA14_RS24385
PA14_RS11075	PA14_RS11075				PA14_RS04135		PA14_RS24795
PA14_RS11385	PA14_RS11385				PA14_RS04455		PA14_RS26425
PA14_RS11390	PA14_RS11390				PA14_RS04535		PA14_RS26470
PA14_RS11560	PA14_RS11560				PA14_RS04685		PA14_RS27490
PA14_RS12240	PA14_RS12240				PA14_RS04700		PA14_RS28040
PA14_RS13805	PA14_RS13805				PA14_RS04750		PA14_RS28060
PA14_RS14120	PA14_RS14120				PA14_RS04850
PA14_RS14125	PA14_RS14125				PA14_RS05025
PA14_RS14425	PA14_RS14425				PA14_RS05495
PA14_RS15445	PA14_RS15445				PA14_RS05995
PA14_RS16425	PA14_RS16425				PA14_RS06000
PA14_RS16430	PA14_RS16430				PA14_RS06115
PA14_RS16435	PA14_RS16435				PA14_RS06130
PA14_RS18725	PA14_RS18725				PA14_RS06525
PA14_RS18730	PA14_RS18730				PA14_RS06530
PA14_RS19470	PA14_RS19470				PA14_RS06535
PA14_RS20245	PA14_RS20245				PA14_RS07180
PA14_RS21745	PA14_RS21745				PA14_RS07415
PA14_RS22450	PA14_RS22450				PA14_RS07800
PA14_RS31480	PA14_RS31480				PA14_RS07805
PA14_RS25665	PA14_RS25665				PA14_RS07810
PA14_RS27780	PA14_RS27780				PA14_RS07815
PA14_RS27785	PA14_RS27785				PA14_RS07820
PA14_RS27860	PA14_RS27860				PA14_RS07830
PA14_RS27865	PA14_RS27865				PA14_RS07960
PA14_RS27900	PA14_RS27900				PA14_RS07965
PA14_RS27905	PA14_RS27905				PA14_RS07970
PA14_RS28895	PA14_RS28895				PA14_RS08145
PA14_RS28900	PA14_RS28900				PA14_RS08485
PA14_RS28905	PA14_RS28905				PA14_RS08570
PA14_RS28910	PA14_RS28910				PA14_RS08575
PA14_RS10605					PA14_RS09035
PA14_RS11070					PA14_RS09040
PA14_RS15260					PA14_RS09155
PA14_RS17955					PA14_RS09375
PA14_RS30675					PA14_RS09380
PA14_RS18720					PA14_RS09905
PA14_RS01660					PA14_RS10050
PA14_RS09385					PA14_RS10055
PA14_RS15925					PA14_RS10060
PA14_RS30665					PA14_RS10075
PA14_RS18070					PA14_RS10610
PA14_RS19425					PA14_RS10635
PA14_RS19585					PA14_RS10645
PA14_RS22585					PA14_RS10650
PA14_RS23650					PA14_RS10800
PA14_RS29275					PA14_RS11020
PA14_RS07205					PA14_RS11025
PA14_RS07925					PA14_RS11030
PA14_RS11380					PA14_RS11040
PA14_RS15065					PA14_RS11080
PA14_RS18050					PA14_RS11085
PA14_RS18055					PA14_RS11185
PA14_RS18060					PA14_RS11190
PA14_RS18475					PA14_RS11195
PA14_RS23055					PA14_RS11200
PA14_RS23785					PA14_RS11205
PA14_RS26445					PA14_RS11210
PA14_RS27790					PA14_RS11395
PA14_RS27795					PA14_RS11400
PA14_RS27855					PA14_RS11410
PA14_RS00690					PA14_RS11495
PA14_RS00695					PA14_RS11500
PA14_RS02380					PA14_RS31525
PA14_RS02790					PA14_RS11720
PA14_RS02815					PA14_RS31530
PA14_RS02835					PA14_RS11905
PA14_RS03015					PA14_RS12415
PA14_RS03055					PA14_RS12425
PA14_RS03745					PA14_RS12515
PA14_RS03750					PA14_RS12595
PA14_RS03755					PA14_RS12600
PA14_RS03925					PA14_RS12605
PA14_RS03950					PA14_RS12740
PA14_RS03955					PA14_RS12815
PA14_RS03960					PA14_RS13190
PA14_RS03965					PA14_RS13195
PA14_RS04135					PA14_RS13250
PA14_RS04455					PA14_RS13265
PA14_RS04535					PA14_RS13310
PA14_RS04685					PA14_RS13790
PA14_RS04700					PA14_RS13795
PA14_RS04750					PA14_RS13800
PA14_RS04850					PA14_RS14295
PA14_RS05025					PA14_RS14470
PA14_RS05495					PA14_RS14585
PA14_RS05995					PA14_RS14590
PA14_RS06000					PA14_RS14745
PA14_RS06115					PA14_RS14760
PA14_RS06130					PA14_RS15045
PA14_RS06525					PA14_RS15105
PA14_RS06530					PA14_RS15270
PA14_RS06535					PA14_RS15420
PA14_RS07180					PA14_RS15535
PA14_RS07415					PA14_RS15945
PA14_RS07800					PA14_RS16095
PA14_RS07805					PA14_RS16355
PA14_RS07810					PA14_RS16360
PA14_RS07815					PA14_RS16540
PA14_RS07820					PA14_RS16735
PA14_RS07830					PA14_RS16745
PA14_RS07960					PA14_RS16835
PA14_RS07965					PA14_RS16855
PA14_RS07970					PA14_RS17035
PA14_RS08145					PA14_RS17040
PA14_RS08485					PA14_RS17045
PA14_RS08570					PA14_RS17065
PA14_RS08575					PA14_RS17765
PA14_RS09035					PA14_RS17805
PA14_RS09040					PA14_RS18095
PA14_RS09155					PA14_RS18100
PA14_RS09375					PA14_RS18115
PA14_RS09380					PA14_RS18120
PA14_RS09905					PA14_RS18710
PA14_RS10050					PA14_RS18715
PA14_RS10055					PA14_RS18920
PA14_RS10060					PA14_RS18935
PA14_RS10075					PA14_RS18995
PA14_RS10610					PA14_RS19225
PA14_RS10635					PA14_RS19270
PA14_RS10645					PA14_RS19440
PA14_RS10650					PA14_RS19455
PA14_RS10800					PA14_RS19490
PA14_RS11020					PA14_RS20310
PA14_RS11025					PA14_RS20315
PA14_RS11030					PA14_RS20330
PA14_RS11040					PA14_RS21015
PA14_RS11080					PA14_RS21385
PA14_RS11085					PA14_RS21545
PA14_RS11185					PA14_RS21560
PA14_RS11190					PA14_RS21725
PA14_RS11195					PA14_RS21815
PA14_RS11200					PA14_RS21880
PA14_RS11205					PA14_RS21925
PA14_RS11210					PA14_RS21930
PA14_RS11395					PA14_RS22080
PA14_RS11400					PA14_RS22205
PA14_RS11410					PA14_RS22340
PA14_RS11495					PA14_RS22465
PA14_RS11500					PA14_RS22470
PA14_RS31525					PA14_RS22475
PA14_RS11720					PA14_RS22670
PA14_RS31530					PA14_RS22675
PA14_RS11905					PA14_RS22805
PA14_RS12415					PA14_RS23130
PA14_RS12425					PA14_RS23135
PA14_RS12515					PA14_RS23220
PA14_RS12595					PA14_RS23670
PA14_RS12600					PA14_RS30935
PA14_RS12605					PA14_RS24500
PA14_RS12740					PA14_RS24560
PA14_RS12815					PA14_RS25050
PA14_RS13190					PA14_RS25155
PA14_RS13195					PA14_RS25165
PA14_RS13250					PA14_RS25175
PA14_RS13265					PA14_RS25260
PA14_RS13310					PA14_RS25265
PA14_RS13790					PA14_RS25975
PA14_RS13795					PA14_RS26060
PA14_RS13800					PA14_RS26080
PA14_RS14295					PA14_RS26090
PA14_RS14470					PA14_RS26105
PA14_RS14585					PA14_RS26485
PA14_RS14590					PA14_RS26955
PA14_RS14745					PA14_RS26960
PA14_RS14760					PA14_RS27135
PA14_RS15045					PA14_RS27140
PA14_RS15105					PA14_RS27145
PA14_RS15270					PA14_RS28500
PA14_RS15420					PA14_RS28645
PA14_RS15535					PA14_RS28650
PA14_RS15945					PA14_RS29375
PA14_RS16095					PA14_RS29380
PA14_RS16355					PA14_RS29385
PA14_RS16360					PA14_RS29390
PA14_RS16540					PA14_RS29395
PA14_RS16735					PA14_RS29400
PA14_RS16745
PA14_RS16835
PA14_RS16855
PA14_RS17035
PA14_RS17040
PA14_RS17045
PA14_RS17065
PA14_RS17765
PA14_RS17805
PA14_RS18095
PA14_RS18100
PA14_RS18115
PA14_RS18120
PA14_RS18710
PA14_RS18715
PA14_RS18920
PA14_RS18935
PA14_RS18995
PA14_RS19225
PA14_RS19270
PA14_RS19440
PA14_RS19455
PA14_RS19490
PA14_RS20310
PA14_RS20315
PA14_RS20330
PA14_RS21015
PA14_RS21385
PA14_RS21545
PA14_RS21560
PA14_RS21725
PA14_RS21815
PA14_RS21880
PA14_RS21925
PA14_RS21930
PA14_RS22080
PA14_RS22205
PA14_RS22340
PA14_RS22465
PA14_RS22470
PA14_RS22475
PA14_RS22670
PA14_RS22675
PA14_RS22805
PA14_RS23130
PA14_RS23135
PA14_RS23220
PA14_RS23670
PA14_RS30935
PA14_RS24500
PA14_RS24560
PA14_RS25050
PA14_RS25155
PA14_RS25165
PA14_RS25175
PA14_RS25260
PA14_RS25265
PA14_RS25975
PA14_RS26060
PA14_RS26080
PA14_RS26090
PA14_RS26105
PA14_RS26485
PA14_RS26955
PA14_RS26960
PA14_RS27135
PA14_RS27140
PA14_RS27145
PA14_RS28500
PA14_RS28645
PA14_RS28650
PA14_RS29375
PA14_RS29380
PA14_RS29385
PA14_RS29390
PA14_RS29395
PA14_RS29400
PA14_RS17960
PA14_RS23080
PA14_RS00895
PA14_RS01010
PA14_RS01020
PA14_RS02755
PA14_RS02845
PA14_RS05530
PA14_RS08405
PA14_RS12510
PA14_RS13165
PA14_RS15060
PA14_RS15070
PA14_RS15075
PA14_RS15080
PA14_RS15085
PA14_RS24375
PA14_RS24385
PA14_RS24795
PA14_RS26425
PA14_RS26470
PA14_RS27490
PA14_RS28040
PA14_RS28060

### Sheet: Downregulated
full_gene_list	Mix_swap ∩ Mix_ΔlasR_swap ∩ Mix_ΔlasR_tob ∩ Mix_tob	Mix_swap ∩ Mix_ΔlasR_tob ∩ Mix_tob	Mix_ΔlasR_swap ∩ Mix_ΔlasR_tob ∩ Mix_tob	Mix_swap ∩ Mix_ΔlasR_swap	Mix_ΔlasR_tob ∩ Mix_tob	Mix_swap	Mix_ΔlasR_swap
PA14_RS00180	PA14_RS00180	PA14_RS03160	PA14_RS00725	PA14_RS03905	PA14_RS00230	PA14_RS00420	PA14_RS00735
PA14_RS00185	PA14_RS00185	PA14_RS05625	PA14_RS02230	PA14_RS07785	PA14_RS00245	PA14_RS03765	PA14_RS02980
PA14_RS01530	PA14_RS01530	PA14_RS14270	PA14_RS04190	PA14_RS09055	PA14_RS00425	PA14_RS06290	PA14_RS03840
PA14_RS01680	PA14_RS01680	PA14_RS14275	PA14_RS04195	PA14_RS09060	PA14_RS00430	PA14_RS06670	PA14_RS04185
PA14_RS02655	PA14_RS02655	PA14_RS30890	PA14_RS05370	PA14_RS11110	PA14_RS00705	PA14_RS13450	PA14_RS05390
PA14_RS03150	PA14_RS03150	PA14_RS26845	PA14_RS30125	PA14_RS12095	PA14_RS00855	PA14_RS14265	PA14_RS07460
PA14_RS03155	PA14_RS03155	PA14_RS27760	PA14_RS05380	PA14_RS14260	PA14_RS00870		PA14_RS07650
PA14_RS03375	PA14_RS03375	PA14_RS27835	PA14_RS05385	PA14_RS14435	PA14_RS00990		PA14_RS07670
PA14_RS04200	PA14_RS04200	PA14_RS27845	PA14_RS07355	PA14_RS15655	PA14_RS00995		PA14_RS08455
PA14_RS04205	PA14_RS04205	PA14_RS29290	PA14_RS07660	PA14_RS19980	PA14_RS01555		PA14_RS08800
PA14_RS04245	PA14_RS04245	PA14_RS29300	PA14_RS07665	PA14_RS22005	PA14_RS01600		PA14_RS09925
PA14_RS04250	PA14_RS04250	PA14_RS29340	PA14_RS08785	PA14_RS29685	PA14_RS02240		PA14_RS12465
PA14_RS04735	PA14_RS04735	PA14_RS29455	PA14_RS12470		PA14_RS02400		PA14_RS13475
PA14_RS05195	PA14_RS05195		PA14_RS12485		PA14_RS02405		PA14_RS14170
PA14_RS05745	PA14_RS05745		PA14_RS12490		PA14_RS02490		PA14_RS14175
PA14_RS05750	PA14_RS05750		PA14_RS15300		PA14_RS02895		PA14_RS14180
PA14_RS05755	PA14_RS05755		PA14_RS18640		PA14_RS03100		PA14_RS15320
PA14_RS06505	PA14_RS06505		PA14_RS18645		PA14_RS03145		PA14_RS15765
PA14_RS06980	PA14_RS06980		PA14_RS19530		PA14_RS03990		PA14_RS16350
PA14_RS07340	PA14_RS07340		PA14_RS20635		PA14_RS04240		PA14_RS17320
PA14_RS07345	PA14_RS07345		PA14_RS25815		PA14_RS05040		PA14_RS17480
PA14_RS07365	PA14_RS07365		PA14_RS25830		PA14_RS05730		PA14_RS17485
PA14_RS07370	PA14_RS07370		PA14_RS29295		PA14_RS06440		PA14_RS18335
PA14_RS07375	PA14_RS07375				PA14_RS06445		PA14_RS31560
PA14_RS07510	PA14_RS07510				PA14_RS06985		PA14_RS18655
PA14_RS08620	PA14_RS08620				PA14_RS07075		PA14_RS19525
PA14_RS08770	PA14_RS08770				PA14_RS07350		PA14_RS19535
PA14_RS09045	PA14_RS09045				PA14_RS07360		PA14_RS19545
PA14_RS09050	PA14_RS09050				PA14_RS08600		PA14_RS19550
PA14_RS09785	PA14_RS09785				PA14_RS09725		PA14_RS19555
PA14_RS10045	PA14_RS10045				PA14_RS09730		PA14_RS20875
PA14_RS10950	PA14_RS10950				PA14_RS09850		PA14_RS20880
PA14_RS11545	PA14_RS11545				PA14_RS10175		PA14_RS20890
PA14_RS12250	PA14_RS12250				PA14_RS10285		PA14_RS20895
PA14_RS13020	PA14_RS13020				PA14_RS15130		PA14_RS20900
PA14_RS14440	PA14_RS14440				PA14_RS16700		PA14_RS20905
PA14_RS14445	PA14_RS14445				PA14_RS16815		PA14_RS20910
PA14_RS14450	PA14_RS14450				PA14_RS16865		PA14_RS21410
PA14_RS15205	PA14_RS15205				PA14_RS17010		PA14_RS21665
PA14_RS15215	PA14_RS15215				PA14_RS17150		PA14_RS21680
PA14_RS15700	PA14_RS15700				PA14_RS17165		PA14_RS25085
PA14_RS15705	PA14_RS15705				PA14_RS17170		PA14_RS27290
PA14_RS15770	PA14_RS15770				PA14_RS17175
PA14_RS15775	PA14_RS15775				PA14_RS17210
PA14_RS15810	PA14_RS15810				PA14_RS17215
PA14_RS17895	PA14_RS17895				PA14_RS17220
PA14_RS17900	PA14_RS17900				PA14_RS17225
PA14_RS18000	PA14_RS18000				PA14_RS17230
PA14_RS19065	PA14_RS19065				PA14_RS17235
PA14_RS19070	PA14_RS19070				PA14_RS17250
PA14_RS19075	PA14_RS19075				PA14_RS17255
PA14_RS19080	PA14_RS19080				PA14_RS17260
PA14_RS19310	PA14_RS19310				PA14_RS17265
PA14_RS19335	PA14_RS19335				PA14_RS17270
PA14_RS20025	PA14_RS20025				PA14_RS17275
PA14_RS20030	PA14_RS20030				PA14_RS17280
PA14_RS20075	PA14_RS20075				PA14_RS17285
PA14_RS21500	PA14_RS21500				PA14_RS17850
PA14_RS21575	PA14_RS21575				PA14_RS17855
PA14_RS21580	PA14_RS21580				PA14_RS18030
PA14_RS21605	PA14_RS21605				PA14_RS18035
PA14_RS21610	PA14_RS21610				PA14_RS18040
PA14_RS21975	PA14_RS21975				PA14_RS18045
PA14_RS22750	PA14_RS22750				PA14_RS18340
PA14_RS23160	PA14_RS23160				PA14_RS19085
PA14_RS23790	PA14_RS23790				PA14_RS19875
PA14_RS23820	PA14_RS23820				PA14_RS20040
PA14_RS23825	PA14_RS23825				PA14_RS21040
PA14_RS23830	PA14_RS23830				PA14_RS21115
PA14_RS23835	PA14_RS23835				PA14_RS21150
PA14_RS23840	PA14_RS23840				PA14_RS21970
PA14_RS23845	PA14_RS23845				PA14_RS22045
PA14_RS23910	PA14_RS23910				PA14_RS22050
PA14_RS24810	PA14_RS24810				PA14_RS22950
PA14_RS25790	PA14_RS25790				PA14_RS23170
PA14_RS25795	PA14_RS25795				PA14_RS23350
PA14_RS25800	PA14_RS25800				PA14_RS23510
PA14_RS25805	PA14_RS25805				PA14_RS23945
PA14_RS25810	PA14_RS25810				PA14_RS23955
PA14_RS26160	PA14_RS26160				PA14_RS24140
PA14_RS27160	PA14_RS27160				PA14_RS24230
PA14_RS27165	PA14_RS27165				PA14_RS24235
PA14_RS27575	PA14_RS27575				PA14_RS31470
PA14_RS27840	PA14_RS27840				PA14_RS24240
PA14_RS28090	PA14_RS28090				PA14_RS24745
PA14_RS28750	PA14_RS28750				PA14_RS24800
PA14_RS28765	PA14_RS28765				PA14_RS25110
PA14_RS29210	PA14_RS29210				PA14_RS25115
PA14_RS29215	PA14_RS29215				PA14_RS25310
PA14_RS29270	PA14_RS29270				PA14_RS25395
PA14_RS29305	PA14_RS29305				PA14_RS25400
PA14_RS29310	PA14_RS29310				PA14_RS25820
PA14_RS29695	PA14_RS29695				PA14_RS25855
PA14_RS03160					PA14_RS26015
PA14_RS05625					PA14_RS26850
PA14_RS14270					PA14_RS27360
PA14_RS14275					PA14_RS27365
PA14_RS30890					PA14_RS27620
PA14_RS26845					PA14_RS27815
PA14_RS27760					PA14_RS27820
PA14_RS27835					PA14_RS28355
PA14_RS27845					PA14_RS31315
PA14_RS29290					PA14_RS29320
PA14_RS29300					PA14_RS29325
PA14_RS29340					PA14_RS29350
PA14_RS29455					PA14_RS29440
PA14_RS00725					PA14_RS29450
PA14_RS02230
PA14_RS04190
PA14_RS04195
PA14_RS05370
PA14_RS30125
PA14_RS05380
PA14_RS05385
PA14_RS07355
PA14_RS07660
PA14_RS07665
PA14_RS08785
PA14_RS12470
PA14_RS12485
PA14_RS12490
PA14_RS15300
PA14_RS18640
PA14_RS18645
PA14_RS19530
PA14_RS20635
PA14_RS25815
PA14_RS25830
PA14_RS29295
PA14_RS03905
PA14_RS07785
PA14_RS09055
PA14_RS09060
PA14_RS11110
PA14_RS12095
PA14_RS14260
PA14_RS14435
PA14_RS15655
PA14_RS19980
PA14_RS22005
PA14_RS29685
PA14_RS00230
PA14_RS00245
PA14_RS00425
PA14_RS00430
PA14_RS00705
PA14_RS00855
PA14_RS00870
PA14_RS00990
PA14_RS00995
PA14_RS01555
PA14_RS01600
PA14_RS02240
PA14_RS02400
PA14_RS02405
PA14_RS02490
PA14_RS02895
PA14_RS03100
PA14_RS03145
PA14_RS03990
PA14_RS04240
PA14_RS05040
PA14_RS05730
PA14_RS06440
PA14_RS06445
PA14_RS06985
PA14_RS07075
PA14_RS07350
PA14_RS07360
PA14_RS08600
PA14_RS09725
PA14_RS09730
PA14_RS09850
PA14_RS10175
PA14_RS10285
PA14_RS15130
PA14_RS16700
PA14_RS16815
PA14_RS16865
PA14_RS17010
PA14_RS17150
PA14_RS17165
PA14_RS17170
PA14_RS17175
PA14_RS17210
PA14_RS17215
PA14_RS17220
PA14_RS17225
PA14_RS17230
PA14_RS17235
PA14_RS17250
PA14_RS17255
PA14_RS17260
PA14_RS17265
PA14_RS17270
PA14_RS17275
PA14_RS17280
PA14_RS17285
PA14_RS17850
PA14_RS17855
PA14_RS18030
PA14_RS18035
PA14_RS18040
PA14_RS18045
PA14_RS18340
PA14_RS19085
PA14_RS19875
PA14_RS20040
PA14_RS21040
PA14_RS21115
PA14_RS21150
PA14_RS21970
PA14_RS22045
PA14_RS22050
PA14_RS22950
PA14_RS23170
PA14_RS23350
PA14_RS23510
PA14_RS23945
PA14_RS23955
PA14_RS24140
PA14_RS24230
PA14_RS24235
PA14_RS31470
PA14_RS24240
PA14_RS24745
PA14_RS24800
PA14_RS25110
PA14_RS25115
PA14_RS25310
PA14_RS25395
PA14_RS25400
PA14_RS25820
PA14_RS25855
PA14_RS26015
PA14_RS26850
PA14_RS27360
PA14_RS27365
PA14_RS27620
PA14_RS27815
PA14_RS27820
PA14_RS28355
PA14_RS31315
PA14_RS29320
PA14_RS29325
PA14_RS29350
PA14_RS29440
PA14_RS29450
PA14_RS00420
PA14_RS03765
PA14_RS06290
PA14_RS06670
PA14_RS13450
PA14_RS14265
PA14_RS00735
PA14_RS02980
PA14_RS03840
PA14_RS04185
PA14_RS05390
PA14_RS07460
PA14_RS07650
PA14_RS07670
PA14_RS08455
PA14_RS08800
PA14_RS09925
PA14_RS12465
PA14_RS13475
PA14_RS14170
PA14_RS14175
PA14_RS14180
PA14_RS15320
PA14_RS15765
PA14_RS16350
PA14_RS17320
PA14_RS17480
PA14_RS17485
PA14_RS18335
PA14_RS31560
PA14_RS18655
PA14_RS19525
PA14_RS19535
PA14_RS19545
PA14_RS19550
PA14_RS19555
PA14_RS20875
PA14_RS20880
PA14_RS20890
PA14_RS20895
PA14_RS20900
PA14_RS20905
PA14_RS20910
PA14_RS21410
PA14_RS21665
PA14_RS21680
PA14_RS25085
PA14_RS27290
