## Supplemental Table 7 for "Transcriptional Profiling and Genetic Analysis of a Cystic Fibrosis Airway-Relevant Model Shows Asymmetric Responses to Growth in a Polymicrobial Community"

### Sheet: Cover Page
Table S7. Gene lists from Venn diagrams for genes differentially expressed upon the addition of fresh medium in S. aureus.
This table shows the list of genes that are differentially regulated in S. aureus upon the addition of fresh medium or fresh medium with tobramycin.
Sheet 2 (Upregulated): List of upregulated genes present in the Venn diagram.
Sheet 3 (Downregulated): List of downregulated genes present in the Venn diagram.

### Sheet: Upregulated
full_gene_list	Mix_swap ∩ Mix_ΔlasR_swap ∩ Mix_ΔlasR_tob ∩ Mix_tob	Mix_swap ∩ Mix_ΔlasR_tob ∩ Mix_tob	Mix_ΔlasR_swap ∩ Mix_ΔlasR_tob ∩ Mix_tob	Mix_swap ∩ Mix_ΔlasR_swap	Mix_ΔlasR_tob ∩ Mix_tob	Mix_swap	Mix_ΔlasR_swap
NWMN_RS00735	NWMN_RS00735	NWMN_RS03475	NWMN_RS01460	NWMN_RS00990	NWMN_RS06575	NWMN_RS01090	NWMN_RS00730
NWMN_RS00860	NWMN_RS00860	NWMN_RS05185	NWMN_RS01990	NWMN_RS01360	NWMN_RS08820	NWMN_RS03000	NWMN_RS00855
NWMN_RS00890	NWMN_RS00890	NWMN_RS05480	NWMN_RS08200	NWMN_RS02305	NWMN_RS08825	NWMN_RS03210	NWMN_RS00885
NWMN_RS01115	NWMN_RS01115	NWMN_RS07115	NWMN_RS10415	NWMN_RS03215	NWMN_RS08830	NWMN_RS03250	NWMN_RS00955
NWMN_RS01355	NWMN_RS01355	NWMN_RS07625	NWMN_RS11095	NWMN_RS03220		NWMN_RS03855	NWMN_RS00960
NWMN_RS01465	NWMN_RS01465	NWMN_RS10425		NWMN_RS03230		NWMN_RS03880	NWMN_RS03725
NWMN_RS01835	NWMN_RS01835	NWMN_RS10500		NWMN_RS03490		NWMN_RS04290	NWMN_RS05935
NWMN_RS01840	NWMN_RS01840			NWMN_RS04300		NWMN_RS07640	NWMN_RS06110
NWMN_RS01845	NWMN_RS01845			NWMN_RS04490		NWMN_RS08060	NWMN_RS06115
NWMN_RS01850	NWMN_RS01850			NWMN_RS04520		NWMN_RS09480	NWMN_RS06800
NWMN_RS01985	NWMN_RS01985			NWMN_RS06035		NWMN_RS09800	NWMN_RS06990
NWMN_RS02265	NWMN_RS02265			NWMN_RS07985		NWMN_RS10085	NWMN_RS07000
NWMN_RS02310	NWMN_RS02310			NWMN_RS08055		NWMN_RS11675	NWMN_RS07010
NWMN_RS02335	NWMN_RS02335			NWMN_RS08545		NWMN_RS12920	NWMN_RS07605
NWMN_RS02340	NWMN_RS02340			NWMN_RS09440		NWMN_RS13745	NWMN_RS08175
NWMN_RS02460	NWMN_RS02460			NWMN_RS11120		NWMN_RS13815	NWMN_RS08180
NWMN_RS02465	NWMN_RS02465			NWMN_RS11545		NWMN_RS13820	NWMN_RS08185
NWMN_RS02560	NWMN_RS02560			NWMN_RS13680			NWMN_RS08840
NWMN_RS02565	NWMN_RS02565			NWMN_RS13975			NWMN_RS11125
NWMN_RS02695	NWMN_RS02695			NWMN_RS14005			NWMN_RS11395
NWMN_RS02920	NWMN_RS02920			NWMN_RS14930			NWMN_RS13700
NWMN_RS02925	NWMN_RS02925			NWMN_RS14935			NWMN_RS13970
NWMN_RS03225	NWMN_RS03225						NWMN_RS14130
NWMN_RS03240	NWMN_RS03240						NWMN_RS14570
NWMN_RS04525	NWMN_RS04525						NWMN_RS14925
NWMN_RS04530	NWMN_RS04530
NWMN_RS05075	NWMN_RS05075
NWMN_RS06795	NWMN_RS06795
NWMN_RS07635	NWMN_RS07635
NWMN_RS07760	NWMN_RS07760
NWMN_RS08190	NWMN_RS08190
NWMN_RS08195	NWMN_RS08195
NWMN_RS08645	NWMN_RS08645
NWMN_RS08770	NWMN_RS08770
NWMN_RS10570	NWMN_RS10570
NWMN_RS10800	NWMN_RS10800
NWMN_RS11090	NWMN_RS11090
NWMN_RS11100	NWMN_RS11100
NWMN_RS11105	NWMN_RS11105
NWMN_RS11185	NWMN_RS11185
NWMN_RS11550	NWMN_RS11550
NWMN_RS11555	NWMN_RS11555
NWMN_RS11560	NWMN_RS11560
NWMN_RS11670	NWMN_RS11670
NWMN_RS11725	NWMN_RS11725
NWMN_RS12775	NWMN_RS12775
NWMN_RS13020	NWMN_RS13020
NWMN_RS13025	NWMN_RS13025
NWMN_RS13360	NWMN_RS13360
NWMN_RS13365	NWMN_RS13365
NWMN_RS13370	NWMN_RS13370
NWMN_RS13375	NWMN_RS13375
NWMN_RS14540	NWMN_RS14540
NWMN_RS14545	NWMN_RS14545
NWMN_RS14550	NWMN_RS14550
NWMN_RS14555	NWMN_RS14555
NWMN_RS14560	NWMN_RS14560
NWMN_RS03475
NWMN_RS05185
NWMN_RS05480
NWMN_RS07115
NWMN_RS07625
NWMN_RS10425
NWMN_RS10500
NWMN_RS01460
NWMN_RS01990
NWMN_RS08200
NWMN_RS10415
NWMN_RS11095
NWMN_RS00990
NWMN_RS01360
NWMN_RS02305
NWMN_RS03215
NWMN_RS03220
NWMN_RS03230
NWMN_RS03490
NWMN_RS04300
NWMN_RS04490
NWMN_RS04520
NWMN_RS06035
NWMN_RS07985
NWMN_RS08055
NWMN_RS08545
NWMN_RS09440
NWMN_RS11120
NWMN_RS11545
NWMN_RS13680
NWMN_RS13975
NWMN_RS14005
NWMN_RS14930
NWMN_RS14935
NWMN_RS06575
NWMN_RS08820
NWMN_RS08825
NWMN_RS08830
NWMN_RS01090
NWMN_RS03000
NWMN_RS03210
NWMN_RS03250
NWMN_RS03855
NWMN_RS03880
NWMN_RS04290
NWMN_RS07640
NWMN_RS08060
NWMN_RS09480
NWMN_RS09800
NWMN_RS10085
NWMN_RS11675
NWMN_RS12920
NWMN_RS13745
NWMN_RS13815
NWMN_RS13820
NWMN_RS00730
NWMN_RS00855
NWMN_RS00885
NWMN_RS00955
NWMN_RS00960
NWMN_RS03725
NWMN_RS05935
NWMN_RS06110
NWMN_RS06115
NWMN_RS06800
NWMN_RS06990
NWMN_RS07000
NWMN_RS07010
NWMN_RS07605
NWMN_RS08175
NWMN_RS08180
NWMN_RS08185
NWMN_RS08840
NWMN_RS11125
NWMN_RS11395
NWMN_RS13700
NWMN_RS13970
NWMN_RS14130
NWMN_RS14570
NWMN_RS14925

### Sheet: Downregulated
full_gene_list	Mix_swap ∩ Mix_ΔlasR_swap ∩ Mix_ΔlasR_tob ∩ Mix_tob	Mix_swap ∩ Mix_ΔlasR_tob ∩ Mix_tob	Mix_ΔlasR_swap ∩ Mix_ΔlasR_tob ∩ Mix_tob	Mix_swap ∩ Mix_ΔlasR_swap	Mix_ΔlasR_tob ∩ Mix_tob	Mix_swap	Mix_ΔlasR_swap
NWMN_RS00535	NWMN_RS00535	NWMN_RS03360	NWMN_RS06955	NWMN_RS00545	NWMN_RS02110	NWMN_RS00180	NWMN_RS00625
NWMN_RS00540	NWMN_RS00540	NWMN_RS04355	NWMN_RS07990	NWMN_RS00815	NWMN_RS04195	NWMN_RS00550	NWMN_RS03600
NWMN_RS00820	NWMN_RS00820	NWMN_RS10455	NWMN_RS07995	NWMN_RS01180	NWMN_RS04200	NWMN_RS01390	NWMN_RS03750
NWMN_RS01875	NWMN_RS01875	NWMN_RS10910		NWMN_RS01385	NWMN_RS13300	NWMN_RS02135	NWMN_RS05015
NWMN_RS01880	NWMN_RS01880	NWMN_RS13315		NWMN_RS03085		NWMN_RS02625	NWMN_RS05170
NWMN_RS01885	NWMN_RS01885	NWMN_RS13635		NWMN_RS04185		NWMN_RS02630	NWMN_RS05300
NWMN_RS02060	NWMN_RS02060			NWMN_RS04360		NWMN_RS03355	NWMN_RS05305
NWMN_RS02070	NWMN_RS02070			NWMN_RS04690		NWMN_RS03930	NWMN_RS05405
NWMN_RS02360	NWMN_RS02360			NWMN_RS04695		NWMN_RS04335	NWMN_RS08125
NWMN_RS02365	NWMN_RS02365			NWMN_RS07035		NWMN_RS04340	NWMN_RS08130
NWMN_RS02370	NWMN_RS02370			NWMN_RS07040		NWMN_RS04415	NWMN_RS10915
NWMN_RS02395	NWMN_RS02395			NWMN_RS07475		NWMN_RS04420	NWMN_RS11875
NWMN_RS04190	NWMN_RS04190			NWMN_RS09855		NWMN_RS04580	NWMN_RS14415
NWMN_RS04430	NWMN_RS04430			NWMN_RS09860		NWMN_RS05425
NWMN_RS04600	NWMN_RS04600			NWMN_RS10545		NWMN_RS08575
NWMN_RS04605	NWMN_RS04605			NWMN_RS11830		NWMN_RS09610
NWMN_RS04670	NWMN_RS04670			NWMN_RS12205		NWMN_RS09615
NWMN_RS04875	NWMN_RS04875			NWMN_RS12715		NWMN_RS11130
NWMN_RS05165	NWMN_RS05165			NWMN_RS13645		NWMN_RS12080
NWMN_RS06730	NWMN_RS06730			NWMN_RS14855		NWMN_RS12085
NWMN_RS07175	NWMN_RS07175					NWMN_RS12090
NWMN_RS08215	NWMN_RS08215					NWMN_RS12850
NWMN_RS08525	NWMN_RS08525					NWMN_RS13135
NWMN_RS08530	NWMN_RS08530					NWMN_RS13260
NWMN_RS08535	NWMN_RS08535					NWMN_RS13265
NWMN_RS08565	NWMN_RS08565					NWMN_RS13640
NWMN_RS10450	NWMN_RS10450					NWMN_RS13695
NWMN_RS10540	NWMN_RS10540					NWMN_RS14680
NWMN_RS12095	NWMN_RS12095					NWMN_RS14825
NWMN_RS12225	NWMN_RS12225					NWMN_RS14870
NWMN_RS13425	NWMN_RS13425
NWMN_RS13430	NWMN_RS13430
NWMN_RS13630	NWMN_RS13630
NWMN_RS13655	NWMN_RS13655
NWMN_RS13660	NWMN_RS13660
NWMN_RS13690	NWMN_RS13690
NWMN_RS13835	NWMN_RS13835
NWMN_RS13915	NWMN_RS13915
NWMN_RS14010	NWMN_RS14010
NWMN_RS14015	NWMN_RS14015
NWMN_RS15650	NWMN_RS15650
NWMN_RS14760	NWMN_RS14760
NWMN_RS14765	NWMN_RS14765
NWMN_RS14770	NWMN_RS14770
NWMN_RS14775	NWMN_RS14775
NWMN_RS14780	NWMN_RS14780
NWMN_RS14785	NWMN_RS14785
NWMN_RS14790	NWMN_RS14790
NWMN_RS03360
NWMN_RS04355
NWMN_RS10455
NWMN_RS10910
NWMN_RS13315
NWMN_RS13635
NWMN_RS06955
NWMN_RS07990
NWMN_RS07995
NWMN_RS00545
NWMN_RS00815
NWMN_RS01180
NWMN_RS01385
NWMN_RS03085
NWMN_RS04185
NWMN_RS04360
NWMN_RS04690
NWMN_RS04695
NWMN_RS07035
NWMN_RS07040
NWMN_RS07475
NWMN_RS09855
NWMN_RS09860
NWMN_RS10545
NWMN_RS11830
NWMN_RS12205
NWMN_RS12715
NWMN_RS13645
NWMN_RS14855
NWMN_RS02110
NWMN_RS04195
NWMN_RS04200
NWMN_RS13300
NWMN_RS00180
NWMN_RS00550
NWMN_RS01390
NWMN_RS02135
NWMN_RS02625
NWMN_RS02630
NWMN_RS03355
NWMN_RS03930
NWMN_RS04335
NWMN_RS04340
NWMN_RS04415
NWMN_RS04420
NWMN_RS04580
NWMN_RS05425
NWMN_RS08575
NWMN_RS09610
NWMN_RS09615
NWMN_RS11130
NWMN_RS12080
NWMN_RS12085
NWMN_RS12090
NWMN_RS12850
NWMN_RS13135
NWMN_RS13260
NWMN_RS13265
NWMN_RS13640
NWMN_RS13695
NWMN_RS14680
NWMN_RS14825
NWMN_RS14870
NWMN_RS00625
NWMN_RS03600
NWMN_RS03750
NWMN_RS05015
NWMN_RS05170
NWMN_RS05300
NWMN_RS05305
NWMN_RS05405
NWMN_RS08125
NWMN_RS08130
NWMN_RS10915
NWMN_RS11875
NWMN_RS14415
