## Supplemental Table 8 for "Transcriptional Profiling and Genetic Analysis of a Cystic Fibrosis Airway-Relevant Model Shows Asymmetric Responses to Growth in a Polymicrobial Community"

### Sheet: Cover Page
Table S8. Gene lists from Venn diagrams for genes differentially expressed upon the addition of fresh medium in S. sanguinis.
This table shows the list of genes that are differentially regulated in S. sanguinis upon the addition of fresh medium or fresh medium with tobramycin.
Sheet 2 (Upregulated): List of upregulated genes present in the Venn diagram.
Sheet 3 (Downregulated): List of downregulated genes present in the Venn diagram.

### Sheet: Upregulated
full_gene_list	Mix_swap ∩ Mix_ΔlasR_swap ∩ Mix_ΔlasR_tob ∩ Mix_tob	Mix_swap ∩ Mix_ΔlasR_tob ∩ Mix_tob	Mix_ΔlasR_swap ∩ Mix_ΔlasR_tob ∩ Mix_tob	Mix_swap ∩ Mix_ΔlasR_swap	Mix_ΔlasR_tob ∩ Mix_tob	Mix_swap	Mix_ΔlasR_swap
SSA_RS00050	SSA_RS00050	SSA_RS00620	SSA_RS03205	SSA_RS00895	SSA_RS00610	SSA_RS00060	SSA_RS02345
SSA_RS00055	SSA_RS00055	SSA_RS00655	SSA_RS07390	SSA_RS01285	SSA_RS00630	SSA_RS00615	SSA_RS02350
SSA_RS00065	SSA_RS00065	SSA_RS00665	SSA_RS09965	SSA_RS02355	SSA_RS00710	SSA_RS00650	SSA_RS03280
SSA_RS00200	SSA_RS00200	SSA_RS00680		SSA_RS03480	SSA_RS01275	SSA_RS01300	SSA_RS03885
SSA_RS00430	SSA_RS00430	SSA_RS00685		SSA_RS03625	SSA_RS09045	SSA_RS01330	SSA_RS05855
SSA_RS00700	SSA_RS00700	SSA_RS00715		SSA_RS05735	SSA_RS09825	SSA_RS01775	SSA_RS06920
SSA_RS00735	SSA_RS00735	SSA_RS01450		SSA_RS06210	SSA_RS09835	SSA_RS02300	SSA_RS07035
SSA_RS00740	SSA_RS00740	SSA_RS03325		SSA_RS06335	SSA_RS10755	SSA_RS02805	SSA_RS11640
SSA_RS00745	SSA_RS00745	SSA_RS03710		SSA_RS07180	SSA_RS10970	SSA_RS03290
SSA_RS00945	SSA_RS00945	SSA_RS03780		SSA_RS09075		SSA_RS03335
SSA_RS00950	SSA_RS00950	SSA_RS10800		SSA_RS09405		SSA_RS03705
SSA_RS01010	SSA_RS01010			SSA_RS09530		SSA_RS03910
SSA_RS01290	SSA_RS01290			SSA_RS10265		SSA_RS04310
SSA_RS01310	SSA_RS01310			SSA_RS11085		SSA_RS05090
SSA_RS01460	SSA_RS01460			SSA_RS11605		SSA_RS05390
SSA_RS01640	SSA_RS01640					SSA_RS06245
SSA_RS01985	SSA_RS01985					SSA_RS06380
SSA_RS02290	SSA_RS02290					SSA_RS06435
SSA_RS02295	SSA_RS02295					SSA_RS06870
SSA_RS03010	SSA_RS03010					SSA_RS06910
SSA_RS03130	SSA_RS03130					SSA_RS07210
SSA_RS03265	SSA_RS03265					SSA_RS07695
SSA_RS03315	SSA_RS03315					SSA_RS08790
SSA_RS03320	SSA_RS03320					SSA_RS09335
SSA_RS03340	SSA_RS03340					SSA_RS09520
SSA_RS03345	SSA_RS03345					SSA_RS09975
SSA_RS03455	SSA_RS03455					SSA_RS11080
SSA_RS03635	SSA_RS03635					SSA_RS11610
SSA_RS03860	SSA_RS03860
SSA_RS03865	SSA_RS03865
SSA_RS03915	SSA_RS03915
SSA_RS03920	SSA_RS03920
SSA_RS03925	SSA_RS03925
SSA_RS03930	SSA_RS03930
SSA_RS03935	SSA_RS03935
SSA_RS03940	SSA_RS03940
SSA_RS03945	SSA_RS03945
SSA_RS04025	SSA_RS04025
SSA_RS04220	SSA_RS04220
SSA_RS04225	SSA_RS04225
SSA_RS04275	SSA_RS04275
SSA_RS04335	SSA_RS04335
SSA_RS04375	SSA_RS04375
SSA_RS04410	SSA_RS04410
SSA_RS05030	SSA_RS05030
SSA_RS05120	SSA_RS05120
SSA_RS05230	SSA_RS05230
SSA_RS05235	SSA_RS05235
SSA_RS05240	SSA_RS05240
SSA_RS05445	SSA_RS05445
SSA_RS05540	SSA_RS05540
SSA_RS05545	SSA_RS05545
SSA_RS05985	SSA_RS05985
SSA_RS06000	SSA_RS06000
SSA_RS06375	SSA_RS06375
SSA_RS07230	SSA_RS07230
SSA_RS07360	SSA_RS07360
SSA_RS07460	SSA_RS07460
SSA_RS07930	SSA_RS07930
SSA_RS07935	SSA_RS07935
SSA_RS08410	SSA_RS08410
SSA_RS08550	SSA_RS08550
SSA_RS08555	SSA_RS08555
SSA_RS08735	SSA_RS08735
SSA_RS08795	SSA_RS08795
SSA_RS08910	SSA_RS08910
SSA_RS09010	SSA_RS09010
SSA_RS09330	SSA_RS09330
SSA_RS09465	SSA_RS09465
SSA_RS09515	SSA_RS09515
SSA_RS09525	SSA_RS09525
SSA_RS09535	SSA_RS09535
SSA_RS09670	SSA_RS09670
SSA_RS09750	SSA_RS09750
SSA_RS09785	SSA_RS09785
SSA_RS09945	SSA_RS09945
SSA_RS09980	SSA_RS09980
SSA_RS10285	SSA_RS10285
SSA_RS10290	SSA_RS10290
SSA_RS10330	SSA_RS10330
SSA_RS10680	SSA_RS10680
SSA_RS10780	SSA_RS10780
SSA_RS10785	SSA_RS10785
SSA_RS10945	SSA_RS10945
SSA_RS11165	SSA_RS11165
SSA_RS11170	SSA_RS11170
SSA_RS11395	SSA_RS11395
SSA_RS11580	SSA_RS11580
SSA_RS00620
SSA_RS00655
SSA_RS00665
SSA_RS00680
SSA_RS00685
SSA_RS00715
SSA_RS01450
SSA_RS03325
SSA_RS03710
SSA_RS03780
SSA_RS10800
SSA_RS03205
SSA_RS07390
SSA_RS09965
SSA_RS00895
SSA_RS01285
SSA_RS02355
SSA_RS03480
SSA_RS03625
SSA_RS05735
SSA_RS06210
SSA_RS06335
SSA_RS07180
SSA_RS09075
SSA_RS09405
SSA_RS09530
SSA_RS10265
SSA_RS11085
SSA_RS11605
SSA_RS00610
SSA_RS00630
SSA_RS00710
SSA_RS01275
SSA_RS09045
SSA_RS09825
SSA_RS09835
SSA_RS10755
SSA_RS10970
SSA_RS00060
SSA_RS00615
SSA_RS00650
SSA_RS01300
SSA_RS01330
SSA_RS01775
SSA_RS02300
SSA_RS02805
SSA_RS03290
SSA_RS03335
SSA_RS03705
SSA_RS03910
SSA_RS04310
SSA_RS05090
SSA_RS05390
SSA_RS06245
SSA_RS06380
SSA_RS06435
SSA_RS06870
SSA_RS06910
SSA_RS07210
SSA_RS07695
SSA_RS08790
SSA_RS09335
SSA_RS09520
SSA_RS09975
SSA_RS11080
SSA_RS11610
SSA_RS02345
SSA_RS02350
SSA_RS03280
SSA_RS03885
SSA_RS05855
SSA_RS06920
SSA_RS07035
SSA_RS11640

### Sheet: Downregulated
full_gene_list	Mix_swap ∩ Mix_ΔlasR_swap ∩ Mix_ΔlasR_tob ∩ Mix_tob	Mix_swap ∩ Mix_ΔlasR_tob ∩ Mix_tob	Mix_swap ∩ Mix_ΔlasR_swap	Mix_ΔlasR_tob ∩ Mix_tob	Mix_swap
SSA_RS03800	SSA_RS03800	SSA_RS01355	SSA_RS06595	SSA_RS05550	SSA_RS03090
SSA_RS05330	SSA_RS05330		SSA_RS07190	SSA_RS09370	SSA_RS07455
SSA_RS01355					SSA_RS10980
SSA_RS06595
SSA_RS07190
SSA_RS05550
SSA_RS09370
SSA_RS03090
SSA_RS07455
SSA_RS10980
