## Supplemental Table 9 for "Transcriptional Profiling and Genetic Analysis of a Cystic Fibrosis Airway-Relevant Model Shows Asymmetric Responses to Growth in a Polymicrobial Community"

### Sheet: Cover Page
Table S9. Gene lists from Venn diagrams for genes differentially expressed upon the addition of fresh medium in P. melaninogenica.
This table shows the list of genes that are differentially regulated in P. melaninogenica upon the addition of fresh fresh medium or fresh medium with tobramycin.
Sheet 2 (Upregulated): List of upregulated genes present in the Venn diagram.
Sheet 3 (Downregulated): List of downregulated genes present in the Venn diagram.

### Sheet: Upregulated
full_gene_list	Mix_swap ∩ Mix_ΔlasR_swap ∩ Mix_ΔlasR_tob ∩ Mix_tob	Mix_swap ∩ Mix_ΔlasR_tob ∩ Mix_tob	Mix_ΔlasR_swap ∩ Mix_ΔlasR_tob ∩ Mix_tob	Mix_swap ∩ Mix_ΔlasR_swap	Mix_ΔlasR_tob ∩ Mix_tob	Mix_swap	Mix_ΔlasR_swap
HMPREF0659_RS00020	HMPREF0659_RS00020	HMPREF0659_RS02125	HMPREF0659_RS00910	HMPREF0659_RS00025	HMPREF0659_RS04095	HMPREF0659_RS00810	HMPREF0659_RS00255
HMPREF0659_RS00280	HMPREF0659_RS00280	HMPREF0659_RS06700	HMPREF0659_RS01675	HMPREF0659_RS01020		HMPREF0659_RS03330	HMPREF0659_RS00475
HMPREF0659_RS00485	HMPREF0659_RS00485	HMPREF0659_RS11590	HMPREF0659_RS04800	HMPREF0659_RS01110		HMPREF0659_RS08355	HMPREF0659_RS00690
HMPREF0659_RS00500	HMPREF0659_RS00500		HMPREF0659_RS05910	HMPREF0659_RS01495		HMPREF0659_RS09965	HMPREF0659_RS01055
HMPREF0659_RS00590	HMPREF0659_RS00590		HMPREF0659_RS05970	HMPREF0659_RS01965			HMPREF0659_RS01685
HMPREF0659_RS00595	HMPREF0659_RS00595		HMPREF0659_RS07905	HMPREF0659_RS02920			HMPREF0659_RS01695
HMPREF0659_RS00600	HMPREF0659_RS00600		HMPREF0659_RS10740	HMPREF0659_RS04815			HMPREF0659_RS02905
HMPREF0659_RS00605	HMPREF0659_RS00605			HMPREF0659_RS05150			HMPREF0659_RS03020
HMPREF0659_RS00615	HMPREF0659_RS00615			HMPREF0659_RS07505			HMPREF0659_RS04050
HMPREF0659_RS00700	HMPREF0659_RS00700			HMPREF0659_RS07800			HMPREF0659_RS04105
HMPREF0659_RS00870	HMPREF0659_RS00870			HMPREF0659_RS07845			HMPREF0659_RS04600
HMPREF0659_RS00915	HMPREF0659_RS00915			HMPREF0659_RS09705			HMPREF0659_RS04975
HMPREF0659_RS01115	HMPREF0659_RS01115			HMPREF0659_RS09835			HMPREF0659_RS05185
HMPREF0659_RS01420	HMPREF0659_RS01420			HMPREF0659_RS10225			HMPREF0659_RS05780
HMPREF0659_RS01425	HMPREF0659_RS01425			HMPREF0659_RS12230			HMPREF0659_RS08360
HMPREF0659_RS01460	HMPREF0659_RS01460			HMPREF0659_RS12880			HMPREF0659_RS08375
HMPREF0659_RS01505	HMPREF0659_RS01505						HMPREF0659_RS08795
HMPREF0659_RS01510	HMPREF0659_RS01510						HMPREF0659_RS08835
HMPREF0659_RS01515	HMPREF0659_RS01515						HMPREF0659_RS08965
HMPREF0659_RS01520	HMPREF0659_RS01520						HMPREF0659_RS09495
HMPREF0659_RS01525	HMPREF0659_RS01525						HMPREF0659_RS10020
HMPREF0659_RS01530	HMPREF0659_RS01530						HMPREF0659_RS11470
HMPREF0659_RS01535	HMPREF0659_RS01535						HMPREF0659_RS11605
HMPREF0659_RS01540	HMPREF0659_RS01540
HMPREF0659_RS01590	HMPREF0659_RS01590
HMPREF0659_RS01595	HMPREF0659_RS01595
HMPREF0659_RS01600	HMPREF0659_RS01600
HMPREF0659_RS01605	HMPREF0659_RS01605
HMPREF0659_RS01615	HMPREF0659_RS01615
HMPREF0659_RS01620	HMPREF0659_RS01620
HMPREF0659_RS01625	HMPREF0659_RS01625
HMPREF0659_RS01630	HMPREF0659_RS01630
HMPREF0659_RS01635	HMPREF0659_RS01635
HMPREF0659_RS01640	HMPREF0659_RS01640
HMPREF0659_RS01645	HMPREF0659_RS01645
HMPREF0659_RS01650	HMPREF0659_RS01650
HMPREF0659_RS01655	HMPREF0659_RS01655
HMPREF0659_RS01660	HMPREF0659_RS01660
HMPREF0659_RS01665	HMPREF0659_RS01665
HMPREF0659_RS01670	HMPREF0659_RS01670
HMPREF0659_RS01680	HMPREF0659_RS01680
HMPREF0659_RS01700	HMPREF0659_RS01700
HMPREF0659_RS01705	HMPREF0659_RS01705
HMPREF0659_RS01710	HMPREF0659_RS01710
HMPREF0659_RS01715	HMPREF0659_RS01715
HMPREF0659_RS01720	HMPREF0659_RS01720
HMPREF0659_RS01725	HMPREF0659_RS01725
HMPREF0659_RS01730	HMPREF0659_RS01730
HMPREF0659_RS01735	HMPREF0659_RS01735
HMPREF0659_RS01740	HMPREF0659_RS01740
HMPREF0659_RS01745	HMPREF0659_RS01745
HMPREF0659_RS02005	HMPREF0659_RS02005
HMPREF0659_RS02095	HMPREF0659_RS02095
HMPREF0659_RS02255	HMPREF0659_RS02255
HMPREF0659_RS02260	HMPREF0659_RS02260
HMPREF0659_RS02285	HMPREF0659_RS02285
HMPREF0659_RS02330	HMPREF0659_RS02330
HMPREF0659_RS02405	HMPREF0659_RS02405
HMPREF0659_RS02450	HMPREF0659_RS02450
HMPREF0659_RS02990	HMPREF0659_RS02990
HMPREF0659_RS03050	HMPREF0659_RS03050
HMPREF0659_RS03340	HMPREF0659_RS03340
HMPREF0659_RS03345	HMPREF0659_RS03345
HMPREF0659_RS03375	HMPREF0659_RS03375
HMPREF0659_RS03915	HMPREF0659_RS03915
HMPREF0659_RS03920	HMPREF0659_RS03920
HMPREF0659_RS04045	HMPREF0659_RS04045
HMPREF0659_RS04085	HMPREF0659_RS04085
HMPREF0659_RS04090	HMPREF0659_RS04090
HMPREF0659_RS04905	HMPREF0659_RS04905
HMPREF0659_RS05175	HMPREF0659_RS05175
HMPREF0659_RS05305	HMPREF0659_RS05305
HMPREF0659_RS05730	HMPREF0659_RS05730
HMPREF0659_RS05975	HMPREF0659_RS05975
HMPREF0659_RS05980	HMPREF0659_RS05980
HMPREF0659_RS05985	HMPREF0659_RS05985
HMPREF0659_RS05990	HMPREF0659_RS05990
HMPREF0659_RS05995	HMPREF0659_RS05995
HMPREF0659_RS06380	HMPREF0659_RS06380
HMPREF0659_RS06385	HMPREF0659_RS06385
HMPREF0659_RS06695	HMPREF0659_RS06695
HMPREF0659_RS06865	HMPREF0659_RS06865
HMPREF0659_RS07535	HMPREF0659_RS07535
HMPREF0659_RS07570	HMPREF0659_RS07570
HMPREF0659_RS07730	HMPREF0659_RS07730
HMPREF0659_RS07790	HMPREF0659_RS07790
HMPREF0659_RS07795	HMPREF0659_RS07795
HMPREF0659_RS07805	HMPREF0659_RS07805
HMPREF0659_RS07810	HMPREF0659_RS07810
HMPREF0659_RS07815	HMPREF0659_RS07815
HMPREF0659_RS07910	HMPREF0659_RS07910
HMPREF0659_RS07915	HMPREF0659_RS07915
HMPREF0659_RS07920	HMPREF0659_RS07920
HMPREF0659_RS08340	HMPREF0659_RS08340
HMPREF0659_RS08440	HMPREF0659_RS08440
HMPREF0659_RS08445	HMPREF0659_RS08445
HMPREF0659_RS08450	HMPREF0659_RS08450
HMPREF0659_RS08565	HMPREF0659_RS08565
HMPREF0659_RS08570	HMPREF0659_RS08570
HMPREF0659_RS08665	HMPREF0659_RS08665
HMPREF0659_RS09205	HMPREF0659_RS09205
HMPREF0659_RS09610	HMPREF0659_RS09610
HMPREF0659_RS10860	HMPREF0659_RS10860
HMPREF0659_RS10865	HMPREF0659_RS10865
HMPREF0659_RS10870	HMPREF0659_RS10870
HMPREF0659_RS12460	HMPREF0659_RS12460
HMPREF0659_RS02125
HMPREF0659_RS06700
HMPREF0659_RS11590
HMPREF0659_RS00910
HMPREF0659_RS01675
HMPREF0659_RS04800
HMPREF0659_RS05910
HMPREF0659_RS05970
HMPREF0659_RS07905
HMPREF0659_RS10740
HMPREF0659_RS00025
HMPREF0659_RS01020
HMPREF0659_RS01110
HMPREF0659_RS01495
HMPREF0659_RS01965
HMPREF0659_RS02920
HMPREF0659_RS04815
HMPREF0659_RS05150
HMPREF0659_RS07505
HMPREF0659_RS07800
HMPREF0659_RS07845
HMPREF0659_RS09705
HMPREF0659_RS09835
HMPREF0659_RS10225
HMPREF0659_RS12230
HMPREF0659_RS12880
HMPREF0659_RS04095
HMPREF0659_RS00810
HMPREF0659_RS03330
HMPREF0659_RS08355
HMPREF0659_RS09965
HMPREF0659_RS00255
HMPREF0659_RS00475
HMPREF0659_RS00690
HMPREF0659_RS01055
HMPREF0659_RS01685
HMPREF0659_RS01695
HMPREF0659_RS02905
HMPREF0659_RS03020
HMPREF0659_RS04050
HMPREF0659_RS04105
HMPREF0659_RS04600
HMPREF0659_RS04975
HMPREF0659_RS05185
HMPREF0659_RS05780
HMPREF0659_RS08360
HMPREF0659_RS08375
HMPREF0659_RS08795
HMPREF0659_RS08835
HMPREF0659_RS08965
HMPREF0659_RS09495
HMPREF0659_RS10020
HMPREF0659_RS11470
HMPREF0659_RS11605

### Sheet: Downregulated
full_gene_list	Mix_swap ∩ Mix_ΔlasR_swap ∩ Mix_ΔlasR_tob ∩ Mix_tob	Mix_swap ∩ Mix_ΔlasR_tob ∩ Mix_tob	Mix_ΔlasR_swap ∩ Mix_ΔlasR_tob ∩ Mix_tob	Mix_swap ∩ Mix_ΔlasR_swap	Mix_ΔlasR_tob ∩ Mix_tob	Mix_swap	Mix_ΔlasR_swap
HMPREF0659_RS00190	HMPREF0659_RS00190	HMPREF0659_RS04430	HMPREF0659_RS03670	HMPREF0659_RS02785	HMPREF0659_RS05325	HMPREF0659_RS00390	HMPREF0659_RS00530
HMPREF0659_RS00745	HMPREF0659_RS00745	HMPREF0659_RS04640	HMPREF0659_RS10705	HMPREF0659_RS03650	HMPREF0659_RS06395	HMPREF0659_RS01820	HMPREF0659_RS00635
HMPREF0659_RS01285	HMPREF0659_RS01285	HMPREF0659_RS06060		HMPREF0659_RS03745	HMPREF0659_RS07525	HMPREF0659_RS03770	HMPREF0659_RS00945
HMPREF0659_RS01765	HMPREF0659_RS01765	HMPREF0659_RS11330		HMPREF0659_RS06540	HMPREF0659_RS08135	HMPREF0659_RS05600	HMPREF0659_RS02900
HMPREF0659_RS02680	HMPREF0659_RS02680	HMPREF0659_RS12140		HMPREF0659_RS10510	HMPREF0659_RS08195	HMPREF0659_RS10270	HMPREF0659_RS02945
HMPREF0659_RS02940	HMPREF0659_RS02940			HMPREF0659_RS11010	HMPREF0659_RS11280	HMPREF0659_RS10545	HMPREF0659_RS06570
HMPREF0659_RS05125	HMPREF0659_RS05125			HMPREF0659_RS11075		HMPREF0659_RS11295	HMPREF0659_RS06930
HMPREF0659_RS08610	HMPREF0659_RS08610			HMPREF0659_RS11885		HMPREF0659_RS11760	HMPREF0659_RS07105
HMPREF0659_RS10120	HMPREF0659_RS10120						HMPREF0659_RS10670
HMPREF0659_RS10230	HMPREF0659_RS10230						HMPREF0659_RS11285
HMPREF0659_RS11370	HMPREF0659_RS11370						HMPREF0659_RS11670
HMPREF0659_RS04430							HMPREF0659_RS11725
HMPREF0659_RS04640							HMPREF0659_RS12145
HMPREF0659_RS06060							HMPREF0659_RS12920
HMPREF0659_RS11330
HMPREF0659_RS12140
HMPREF0659_RS03670
HMPREF0659_RS10705
HMPREF0659_RS02785
HMPREF0659_RS03650
HMPREF0659_RS03745
HMPREF0659_RS06540
HMPREF0659_RS10510
HMPREF0659_RS11010
HMPREF0659_RS11075
HMPREF0659_RS11885
HMPREF0659_RS05325
HMPREF0659_RS06395
HMPREF0659_RS07525
HMPREF0659_RS08135
HMPREF0659_RS08195
HMPREF0659_RS11280
HMPREF0659_RS00390
HMPREF0659_RS01820
HMPREF0659_RS03770
HMPREF0659_RS05600
HMPREF0659_RS10270
HMPREF0659_RS10545
HMPREF0659_RS11295
HMPREF0659_RS11760
HMPREF0659_RS00530
HMPREF0659_RS00635
HMPREF0659_RS00945
HMPREF0659_RS02900
HMPREF0659_RS02945
HMPREF0659_RS06570
HMPREF0659_RS06930
HMPREF0659_RS07105
HMPREF0659_RS10670
HMPREF0659_RS11285
HMPREF0659_RS11670
HMPREF0659_RS11725
HMPREF0659_RS12145
HMPREF0659_RS12920
